# Multi-omics reveals lipid metabolism, mitochondrial and extracellular matrix dysregulation of diabetic cardiomyopathy in the human heart

**DOI:** 10.1101/2025.08.21.671651

**Authors:** Qiuhan Lu, Shulin Tang, Yuwen Wu, Liang Chen, Mintong Liang, Sijia Fang, Jiaqi Chen, Pengju Wen, Leigang Jin, Jianshe Yu, Feng Jiao, Yueheng Wu, Guozhi Jiang

## Abstract

Diabetic cardiomyopathy (DbCM) is a condition characterized by myocardial dysfunction in diabetes. Although the clinical recognition of DbCM is increasing, its underlying molecular mechanisms remain poorly understood. We aimed to conduct a comprehensive multi-omics analysis of heart tissue from cardiomyopathy patients (both with and without diabetes),alongside tissue from healthy donors, by integrating transcriptomic, 4D-DIA proteomic, and full-spectrum widely targeted metabolomic data. Differential analyses revealed a significant metabolic pattern in patients with DbCM, characterized by increasing utilization of triglyceride-derived fatty acids. Correlation analyses highlighted impaired BNIP3L-mediated mitophagy as a potential contributor to the disruption of fatty acid metabolism and mitochondrial dysfunction in DbCM. Protein interaction and fibrotic trichrome analyses showed that patients with DbCM had impaired cardiac matrix repair compared to patients with cardiomyopathy without diabetes. These findings provide a system-level understanding of DbCM and reveal molecular signatures driving its progression, offering insights for targeted therapeutic strategies against diabetic heart disease.
