## Supplementary Table 1 Clinical information of patients for "Multi-omics reveals lipid metabolism, mitochondrial and extracellular matrix dysregulation of diabetic cardiomyopathy in the human heart"

### Sheet: Table S1
Supplementary Table 1: Clinical information of patients
patients_ID	sample_ID	Group	match_id	Sex	Age	BMI	Type of cardiomyopathy	Pulmonary hypertension/hypertension	VHD	CAD	NYHA classification	LVEF%	LVEDd	LVIDs	LV posterior wall	early diastolic peak velocity (E)	diastolic peak velocity (A)	NT-proBNP	creatinine	eGFR	SBP	DBP	Hemoglobin	platelets	potassium	sodium	ACEi or ARB	β-Blocker	Loop diuretic	Calcium blocker	Statin
105	D105	DbCM	1	male	63		ICM	Yes	Yes	No		29	58	48	9	1	0.6	4547	236.1		120	70	114	180	4.48	135.5	No	No	Yes	No	No
125	D125	DbCM	2	male	51	24.2	DCM	No	Yes	No		30	76	65	8	0.8	1.2	391.9	120.8				114	287			Yes	Yes	Yes	No	No
143	D143	DbCM	3	male	44		DCM	No	No	No									69.7				131	136	137.6	4.06	No	No	Yes	No	No
165	D165	DbCM	4	female	73	32.4	ICM	No	No	Yes								7769			150	80	117	328			No	No	No	No	No
173	D173	DbCM	5	male	47	22.9	DCM	Yes	No	No		15	77	70	13	0.29	0.84	240.5	59.28	87.6					4.04	134.8	No	Yes	Yes	No	No
175	D175	DbCM	6	male	68	18.78	DCM	Yes	Yes	No								5330	91.3		106	62	127	154	4.14	137.2	No	No	No	No	No
196	D196	DbCM	7	male	60	20.1	DCM	Yes	No	No								21820	128.73	45.04	102	73	150	176	4.77	133.6	No	Yes	Yes	No	No
211	D211	DbCM	8	male	67	29.4	ICM	Yes	Yes	Yes								966.7	99.8		130	80	149	225	3.91	139.3	Yes	Yes	Yes	Yes	Yes
218	D218	DbCM	9	male	53	15.3	ICM	Yes	Yes	Yes	III							5909	108.6		80	59	123	204	3.88	141.4	No	Yes	Yes	No	Yes
219	D219	DbCM	10	female	60	24.5	ICM	No	No	Yes	IV	34	59	49	9	1.36		2892	57.4	67.99	107	64	105	219	4.3	132.2	No	Yes	Yes	Yes	Yes
246	D246	DbCM	11	male	43	24.7	ICM	No	No	Yes		21						784.4	76.3		107	65	143	125	3.96	137.3	No	Yes	Yes	No	No
140	C140	CM	1	male	61	22.8	ICM	Yes	Yes	Yes	IV							3959	86.15		100	60	136	195	3.95	137.6	Yes	No	Yes	No	Yes
132	C132	CM	2	male	49	24	DCM	No	Yes	No								3736	85		89	65	156	289	3.98	140	No	No	Yes	No	No
199	C199	CM	3	male	44	19.9	DCM	No	No	No		20	75	69	6	0.89	0.4	3159	130		79	52	182	90	3.87	129.3	Yes	No	Yes	No	No
230	C230	CM	4	female	67	19.721	DCM	Yes	Yes	No	IV	21						7675	70.31		150	90	102	120	4.12	137.5	No	Yes	Yes	No	Yes
133	C133	CM	5	male	46	26.7	DCM	Yes	Yes	No	III							4238	85		95	67	183	166	4.76	132	Yes	Yes	Yes	No	No
114	C114	CM	6	male	66	25.3	DCM	No	No	No	IV	27	71	65	5	0.81	0.34	1073	92.89		94	56	136	171	3.79	137.2	Yes	Yes	Yes	No	Yes
190	C190	CM	7	male	60	22.4813	DCM	No	No	No	IV	37	62	48	8.5	0.91		1000	119.7		105	68	89	188	3.88	140.5	Yes	Yes	Yes	No	No
192	C192	CM	8	male	64	27.8	DCM	No	Yes	No													92	33			No	No	No	No	No
244	C244	CM	9	male	55	20.6193	ICM	No	No	Yes	IV	22						2667	217.75		115	67	126	235	3.65	138.7	No	Yes	Yes	No	Yes
194	C194	CM	10	female	62	25.5	DCM	No	Yes	No		43	62	52	9	1.27		8597			120	74	175	140			Yes	Yes	Yes	Yes	Yes
185	C185	CM	11	male	44	24	ICM	No	No	Yes	IV	46	57	43	8	0.4	0.5	146	125.8		111	75	120	227			Yes	Yes	Yes	No	Yes
LV	H1	Healthy
LV75	H75	Healthy
149	H149	Healthy
118	H118	Healthy
