## Supplementary Table 2 metabolomics enrichment results for "Multi-omics reveals lipid metabolism, mitochondrial and extracellular matrix dysregulation of diabetic cardiomyopathy in the human heart"

### Sheet: DEM_kegg_ora_CH
Pathway	total	expected	hits	Raw p	Holm p	FDR
Purine metabolism	65	1.23	8	1.41e-05	0.00119	0.00119
Tryptophan metabolism	41	0.774	4	0.0064	0.532	0.269
Lysine degradation	25	0.472	2	0.079	1	1
Thiamine metabolism	7	0.132	1	0.125	1	1
Taurine and hypotaurine metabolism	8	0.151	1	0.142	1	1
Glycerophospholipid metabolism	36	0.68	2	0.146	1	1
Phenylalanine metabolism	10	0.189	1	0.174	1	1
Aminoacyl-tRNA biosynthesis	48	0.906	2	0.229	1	1
Arginine biosynthesis	14	0.264	1	0.235	1	1
Glycerolipid metabolism	16	0.302	1	0.264	1	1
Pantothenate and CoA biosynthesis	19	0.359	1	0.305	1	1
Fructose and mannose metabolism	20	0.378	1	0.319	1	1
Sphingolipid metabolism	21	0.396	1	0.332	1	1
Pentose phosphate pathway	22	0.415	1	0.344	1	1
Glutathione metabolism	28	0.529	1	0.416	1	1
Phosphatidylinositol signaling system	28	0.529	1	0.416	1	1
Inositol phosphate metabolism	30	0.566	1	0.439	1	1
Glycine, serine and threonine metabolism	33	0.623	1	0.47	1	1
Cysteine and methionine metabolism	33	0.623	1	0.47	1	1
Steroid hormone biosynthesis	85	1.6	2	0.484	1	1
Arachidonic acid metabolism	36	0.68	1	0.501	1	1
Amino sugar and nucleotide sugar metabolism	37	0.699	1	0.51	1	1
Pyrimidine metabolism	39	0.736	1	0.529	1	1
Steroid biosynthesis	42	0.793	1	0.556	1	1
Tyrosine metabolism	42	0.793	1	0.556	1	1
Drug metabolism - cytochrome P450	55	1.04	1	0.656	1	1

### Sheet: DEM_kegg_ora_DH
Pathway	total	expected	hits	Raw p	Holm p	FDR
Purine metabolism	65	1.78	10	4.61e-06	0.000388	0.000388
Tryptophan metabolism	41	1.12	4	0.0235	1	0.987
Arginine biosynthesis	14	0.383	2	0.054	1	1
Glycerolipid metabolism	16	0.438	2	0.0688	1	1
Pyrimidine metabolism	39	1.07	3	0.0879	1	1
Sphingolipid metabolism	21	0.574	2	0.111	1	1
Pentose phosphate pathway	22	0.602	2	0.12	1	1
Lysine degradation	25	0.684	2	0.148	1	1
D-Glutamine and D-glutamate metabolism	6	0.164	1	0.153	1	1
Nitrogen metabolism	6	0.164	1	0.153	1	1
Alanine, aspartate and glutamate metabolism	28	0.766	2	0.177	1	1
Glutathione metabolism	28	0.766	2	0.177	1	1
Steroid hormone biosynthesis	85	2.32	4	0.199	1	1
Vitamin B6 metabolism	9	0.246	1	0.221	1	1
Phenylalanine metabolism	10	0.273	1	0.243	1	1
Steroid biosynthesis	42	1.15	2	0.32	1	1
Tyrosine metabolism	42	1.15	2	0.32	1	1
Glycosphingolipid biosynthesis - globo and isoglobo series	15	0.41	1	0.342	1	1
Butanoate metabolism	15	0.41	1	0.342	1	1
Histidine metabolism	16	0.438	1	0.36	1	1
Aminoacyl-tRNA biosynthesis	48	1.31	2	0.381	1	1
Fructose and mannose metabolism	20	0.547	1	0.428	1	1
Phosphatidylinositol signaling system	28	0.766	1	0.543	1	1
Inositol phosphate metabolism	30	0.82	1	0.568	1	1
Porphyrin and chlorophyll metabolism	30	0.82	1	0.568	1	1
Glyoxylate and dicarboxylate metabolism	32	0.875	1	0.592	1	1
Glycerophospholipid metabolism	36	0.984	1	0.636	1	1
Arachidonic acid metabolism	36	0.984	1	0.636	1	1
Amino sugar and nucleotide sugar metabolism	37	1.01	1	0.646	1	1
Arginine and proline metabolism	38	1.04	1	0.656	1	1
Primary bile acid biosynthesis	46	1.26	1	0.726	1	1
Drug metabolism - cytochrome P450	55	1.5	1	0.788	1	1

### Sheet: DEM_kegg_ora_DC
Pathway	total	expected	hits	Raw p	Holm p	FDR
Glycerolipid metabolism	16	0.198	3	0.000813	0.0683	0.0683
Linoleic acid metabolism	5	0.0618	1	0.0604	1	1
Glycerophospholipid metabolism	36	0.445	2	0.0712	1	1
Arachidonic acid metabolism	36	0.445	2	0.0712	1	1
Biosynthesis of unsaturated fatty acids	36	0.445	2	0.0712	1	1
Tryptophan metabolism	41	0.507	2	0.0893	1	1
Taurine and hypotaurine metabolism	8	0.099	1	0.095	1	1
Vitamin B6 metabolism	9	0.111	1	0.106	1	1
Primary bile acid biosynthesis	46	0.569	2	0.109	1	1
Arginine biosynthesis	14	0.173	1	0.161	1	1
Nicotinate and nicotinamide metabolism	15	0.186	1	0.171	1	1
Sphingolipid metabolism	21	0.26	1	0.231	1	1
Steroid hormone biosynthesis	85	1.05	2	0.284	1	1
Alanine, aspartate and glutamate metabolism	28	0.346	1	0.296	1	1
Glutathione metabolism	28	0.346	1	0.296	1	1
Phosphatidylinositol signaling system	28	0.346	1	0.296	1	1
Inositol phosphate metabolism	30	0.371	1	0.314	1	1
Porphyrin and chlorophyll metabolism	30	0.371	1	0.314	1	1
Glyoxylate and dicarboxylate metabolism	32	0.396	1	0.331	1	1
Glycine, serine and threonine metabolism	33	0.408	1	0.34	1	1
Fatty acid degradation	39	0.482	1	0.388	1	1
Aminoacyl-tRNA biosynthesis	48	0.594	1	0.455	1	1
Drug metabolism - cytochrome P450	55	0.68	1	0.502	1	1

### Sheet: DC_mRNA_metab_kegg_joint
Pathway	Total	Hits.cmpd	Hits.gene	Raw p	#NAME?	Holm adjust	FDR	Impact
Glycerolipid metabolism	35	5	1	0.00086097	3.065	0.040466	0.040466	0.79412
Linoleic acid metabolism	17	2	2	0.0026638	2.5745	0.12253	0.062599	1.1875
Arachidonic acid metabolism	81	3	3	0.010303	1.987	0.46364	0.12183	0.1875
Glycerophospholipid metabolism	86	7	1	0.010369	1.9843	0.46364	0.12183	0.6
Nitrogen metabolism	10	0	1	0.092811	1.0324	1	0.53974	0.22222
alpha-Linolenic acid metabolism	22	1	1	0.12037	0.91949	1	0.53974	0.19048
Phosphatidylinositol signaling system	74	2	2	0.12168	0.91479	1	0.53974	0.26027
Biosynthesis of unsaturated fatty acids	47	2	0	0.12383	0.90717	1	0.53974	0.043478
Tryptophan metabolism	84	2	2	0.12809	0.89248	1	0.53974	0.20482
Taurine and hypotaurine metabolism	16	1	0	0.12888	0.88981	1	0.53974	0.26667
Vitamin B6 metabolism	21	1	0	0.14382	0.84218	1	0.53974	0.35
Phenylalanine, tyrosine and tryptophan biosynthesis	11	0	1	0.15696	0.80421	1	0.53974	0.4
Lipoic acid metabolism	15	0	1	0.15696	0.80421	1	0.53974	0.42857
Arginine biosynthesis	27	1	1	0.16099	0.7932	1	0.53974	0.15385
Glycosaminoglycan biosynthesis - chondroitin sulfate / dermatan sulfate	18	0	1	0.17736	0.75114	1	0.53974	0.23529
Primary bile acid biosynthesis	92	2	0	0.18374	0.7358	1	0.53974	0.043956
Glycosylphosphatidylinositol (GPI)-anchor biosynthesis	31	1	0	0.2149	0.66776	1	0.55729	0.13333
Mucin type O-glycan biosynthesis	22	0	1	0.21677	0.664	1	0.55729	0.14286
Phenylalanine metabolism	21	0	1	0.23578	0.62749	1	0.55729	0.1
Inositol phosphate metabolism	69	1	2	0.24047	0.61894	1	0.55729	0.11765
Drug metabolism - other enzymes	70	0	2	0.249	0.6038	1	0.55729	0.043478
Histidine metabolism	32	0	1	0.32445	0.48885	1	0.66232	0.064516
Nicotinate and nicotinamide metabolism	42	1	1	0.34771	0.45878	1	0.66232	0.34146
Ether lipid metabolism	39	0	1	0.37284	0.42848	1	0.66232	0.10526
Glutathione metabolism	56	1	0	0.38502	0.41452	1	0.66232	0.090909
Fructose and mannose metabolism	40	0	1	0.38823	0.41091	1	0.66232	0.051282
Porphyrin and chlorophyll metabolism	53	1	0	0.40622	0.39124	1	0.66232	0.019231
Glyoxylate and dicarboxylate metabolism	56	1	0	0.42671	0.36987	1	0.66232	0.054545
Pyrimidine metabolism	99	0	2	0.42894	0.3676	1	0.66232	0.14286
Glycine, serine and threonine metabolism	68	1	0	0.4367	0.35982	1	0.66232	0.26866
Pentose phosphate pathway	47	0	1	0.45988	0.33736	1	0.66232	0.043478
Alanine, aspartate and glutamate metabolism	61	1	1	0.46908	0.32875	1	0.66232	0.066667
Steroid hormone biosynthesis	199	2	3	0.48218	0.31679	1	0.66232	0.16162
Sphingolipid metabolism	58	1	1	0.488	0.31158	1	0.66232	0.087719
Fatty acid degradation	102	1	0	0.49322	0.30696	1	0.66232	0.029703
Retinol metabolism	47	0	1	0.53532	0.27139	1	0.66476	0.065217
Fatty acid biosynthesis	129	1	0	0.55228	0.25784	1	0.66476	0.015625
Metabolism of xenobiotics by cytochrome P450	145	0	2	0.56538	0.24766	1	0.66476	0.20833
Aminoacyl-tRNA biosynthesis	74	1	0	0.56789	0.24574	1	0.66476	0.013699
Folate biosynthesis	61	0	1	0.56916	0.24477	1	0.66476	0.033333
Glycolysis or Gluconeogenesis	61	0	1	0.5799	0.23665	1	0.66476	0.033333
Cysteine and methionine metabolism	71	0	1	0.61063	0.21422	1	0.68332	0.028571
Arginine and proline metabolism	78	0	1	0.62991	0.20072	1	0.68851	0.025974
Tyrosine metabolism	88	0	1	0.68243	0.16594	1	0.71844	0.022989
Valine, leucine and isoleucine degradation	88	0	1	0.71341	0.14666	1	0.71844	0.022989
Drug metabolism - cytochrome P450	98	1	1	0.71553	0.14537	1	0.71844	0.041237
Purine metabolism	166	0	2	0.71844	0.14361	1	0.71844	0.12121

### Sheet: DC_pro_metab_kegg_joint
Pathway	Total	Hits.cmpd	Hits.gene	Raw p	#NAME?	Holm adjust	FDR	Impact
Glycerolipid metabolism	35	5	0	3.7159e-06	5.4299	0.00014864	0.00014864	0.61765
Glycerophospholipid metabolism	86	7	2	0.0011098	2.9547	0.043284	0.022197	0.57647
Linoleic acid metabolism	17	2	0	0.0027131	2.5665	0.1031	0.036175	0.8125
Phosphatidylinositol signaling system	74	2	0	0.08067	1.0933	1	0.57307	0.082192
Citrate cycle (TCA cycle)	42	0	2	0.10278	0.98809	1	0.57307	0.34146
Biosynthesis of unsaturated fatty acids	47	2	0	0.12383	0.90717	1	0.57307	0.043478
Propanoate metabolism	48	0	2	0.1276	0.89415	1	0.57307	0.21277
Taurine and hypotaurine metabolism	16	1	0	0.12888	0.88981	1	0.57307	0.26667
Vitamin B6 metabolism	21	1	0	0.14382	0.84218	1	0.57307	0.35
Primary bile acid biosynthesis	92	2	0	0.18374	0.7358	1	0.57307	0.043956
Arachidonic acid metabolism	81	3	1	0.19118	0.71855	1	0.57307	0.1125
Glyoxylate and dicarboxylate metabolism	56	1	2	0.19619	0.70731	1	0.57307	0.12727
alpha-Linolenic acid metabolism	22	1	0	0.20116	0.69646	1	0.57307	0.095238
Arginine biosynthesis	27	1	0	0.2149	0.66776	1	0.57307	0.076923
Glycosylphosphatidylinositol (GPI)-anchor biosynthesis	31	1	0	0.2149	0.66776	1	0.57307	0.13333
Glycine, serine and threonine metabolism	68	1	2	0.24956	0.60283	1	0.6239	0.41791
Drug metabolism - other enzymes	70	0	2	0.26562	0.57574	1	0.62499	0.13043
Pentose and glucuronate interconversions	32	0	1	0.30135	0.52093	1	0.66967	0.12903
Tryptophan metabolism	84	2	1	0.35186	0.45363	1	0.67703	0.10843
Nicotinate and nicotinamide metabolism	42	1	1	0.36036	0.44326	1	0.67703	0.34146
Alanine, aspartate and glutamate metabolism	61	1	0	0.38502	0.41452	1	0.67703	0.033333
Glutathione metabolism	56	1	0	0.38502	0.41452	1	0.67703	0.090909
Inositol phosphate metabolism	69	1	0	0.40622	0.39124	1	0.67703	0.014706
Porphyrin and chlorophyll metabolism	53	1	0	0.40622	0.39124	1	0.67703	0.019231
One carbon pool by folate	31	0	1	0.43224	0.36428	1	0.68264	0.13333
beta-Alanine metabolism	44	0	1	0.44685	0.34984	1	0.68264	0.046512
Various types of N-glycan biosynthesis	36	0	1	0.47499	0.32332	1	0.68264	0.17143
Fatty acid degradation	102	1	2	0.47785	0.32071	1	0.68264	0.58416
Sphingolipid metabolism	58	1	1	0.50293	0.29849	1	0.69295	0.12281
Drug metabolism - cytochrome P450	98	1	0	0.52783	0.27751	1	0.69295	0.020619
Retinol metabolism	47	0	1	0.55143	0.25851	1	0.69295	0.17391
Aminoacyl-tRNA biosynthesis	74	1	1	0.55436	0.25621	1	0.69295	0.068493
Cysteine and methionine metabolism	71	0	1	0.62718	0.20261	1	0.71216	0.028571
N-Glycan biosynthesis	77	0	1	0.63695	0.19589	1	0.71216	0.026316
Fatty acid elongation	75	0	1	0.63695	0.19589	1	0.71216	0.28378
Fatty acid biosynthesis	129	1	2	0.64095	0.19318	1	0.71216	0.97656
Tyrosine metabolism	88	0	1	0.69877	0.15567	1	0.75543	0.022989
Valine, leucine and isoleucine degradation	88	0	1	0.72944	0.13701	1	0.76783	0.034483
Metabolism of xenobiotics by cytochrome P450	145	0	1	0.87066	0.060151	1	0.89298	0.097222
Steroid hormone biosynthesis	199	2	1	0.895	0.048179	1	0.895	0.030303

### Sheet: CH_mRNA_metab_kegg_joint
Pathway	Total	Hits.cmpd	Hits.gene	Raw p	#NAME?	Holm adjust	FDR	Impact
Porphyrin and chlorophyll metabolism	53	0	3	0.033002	1.4815	1	0.4988	0.19231
Glycosylphosphatidylinositol (GPI)-anchor biosynthesis	31	1	0	0.036277	1.4404	1	0.4988	0.13333
Pentose phosphate pathway	47	1	0	0.056559	1.2475	1	0.4988	0.043478
Neomycin, kanamycin and gentamicin biosynthesis	4	0	1	0.06235	1.2052	1	0.4988	0.66667
Ether lipid metabolism	39	0	2	0.11872	0.92548	1	0.64501	0.15789
Nitrogen metabolism	10	0	1	0.12094	0.91743	1	0.64501	0.22222
Lysine degradation	49	0	2	0.17409	0.75923	1	0.7286	0.16667
Starch and sucrose metabolism	43	0	2	0.18566	0.73128	1	0.7286	0.16667
Glycerophospholipid metabolism	86	1	2	0.20492	0.68842	1	0.7286	0.28235
Taurine and hypotaurine metabolism	16	0	1	0.2277	0.64264	1	0.72864	0.26667
Glycine, serine and threonine metabolism	68	0	2	0.30506	0.51561	1	0.81349	0.059701
Glycolysis or Gluconeogenesis	61	0	2	0.30506	0.51561	1	0.81349	0.13333
Arginine biosynthesis	27	0	1	0.34363	0.46391	1	0.81667	0.11538
Tryptophan metabolism	84	1	1	0.35729	0.44697	1	0.81667	0.10843
Amino sugar and nucleotide sugar metabolism	79	0	2	0.39957	0.39841	1	0.85242	0.12821
Glycosaminoglycan degradation	44	0	1	0.49501	0.30539	1	0.86716	0.13953
beta-Alanine metabolism	44	0	1	0.52722	0.27801	1	0.86716	0.046512
Galactose metabolism	51	0	1	0.54257	0.26554	1	0.86716	0.08
Propanoate metabolism	48	0	1	0.55744	0.2538	1	0.86716	0.042553
Glycosphingolipid biosynthesis - ganglio series	47	0	1	0.57185	0.24272	1	0.86716	0.13043
Glutathione metabolism	56	0	1	0.59931	0.22235	1	0.86716	0.036364
Purine metabolism	166	1	2	0.62964	0.20091	1	0.86716	0.078788
Folate biosynthesis	61	0	1	0.67188	0.17271	1	0.86716	0.066667
Sphingolipid metabolism	58	0	1	0.70322	0.15291	1	0.86716	0.035088
N-Glycan biosynthesis	77	0	1	0.72249	0.14117	1	0.86716	0.052632
Arginine and proline metabolism	78	0	1	0.73167	0.13568	1	0.86716	0.025974
Drug metabolism - other enzymes	70	0	1	0.73167	0.13568	1	0.86716	0.13043
Arachidonic acid metabolism	81	0	1	0.77333	0.11164	1	0.88381	0.05
Drug metabolism - cytochrome P450	98	0	1	0.83873	0.076378	1	0.9255	0.010309
Fatty acid degradation	102	0	1	0.87753	0.056738	1	0.93603	0.019802
Metabolism of xenobiotics by cytochrome P450	145	0	1	0.92483	0.033938	1	0.93917	0.013889
Fatty acid biosynthesis	129	0	1	0.93917	0.027256	1	0.93917	0.91406

### Sheet: CH_pro_metab_kegg_joint
Pathway	Total	Hits.cmpd	Hits.gene	Raw p	#NAME?	Holm adjust	FDR	Impact
Nitrogen metabolism	10	0	6	0.013209	1.8791	0.38306	0.38306	0.44444
Glycosylphosphatidylinositol (GPI)-anchor biosynthesis	31	1	0	0.036277	1.4404	1	0.52602	0.13333
Glycine, serine and threonine metabolism	68	0	3	0.066046	1.1802	1	0.53431	0.089552
Glycerophospholipid metabolism	86	1	0	0.091279	1.0396	1	0.53431	0.094118
Ascorbate and aldarate metabolism	13	0	1	0.12948	0.8878	1	0.53431	0.16667
Lysine degradation	49	0	2	0.13694	0.86347	1	0.53431	0.25
Starch and sucrose metabolism	43	0	2	0.14643	0.83437	1	0.53431	0.095238
Pentose phosphate pathway	47	1	1	0.14937	0.82574	1	0.53431	0.13043
Nicotinate and nicotinamide metabolism	42	0	2	0.16582	0.78036	1	0.53431	0.097561
Phenylalanine metabolism	21	0	1	0.26368	0.57892	1	0.65272	0.2
Arginine and proline metabolism	78	0	2	0.29887	0.52452	1	0.65272	0.1039
Arginine biosynthesis	27	0	1	0.30382	0.51738	1	0.65272	0.076923
Tryptophan metabolism	84	1	1	0.31473	0.50206	1	0.65272	0.10843
Pentose and glucuronate interconversions	32	0	1	0.32309	0.49068	1	0.65272	0.12903
Arachidonic acid metabolism	81	0	2	0.35046	0.45536	1	0.65272	0.075
Histidine metabolism	32	0	1	0.36012	0.44355	1	0.65272	0.064516
Valine, leucine and isoleucine degradation	88	0	2	0.40098	0.39688	1	0.66383	0.068966
Glycerolipid metabolism	35	0	1	0.41203	0.38507	1	0.66383	0.17647
Glycosaminoglycan degradation	44	0	1	0.44436	0.35227	1	0.67624	0.093023
Porphyrin and chlorophyll metabolism	53	0	1	0.47499	0.32332	1	0.67624	0.038462
Glyoxylate and dicarboxylate metabolism	56	0	1	0.48969	0.31008	1	0.67624	0.036364
Glutathione metabolism	56	0	1	0.54462	0.26391	1	0.71791	0.036364
Alanine, aspartate and glutamate metabolism	61	0	1	0.60535	0.21799	1	0.7581	0.033333
Glycolysis or Gluconeogenesis	61	0	1	0.62739	0.20246	1	0.7581	0.2
Drug metabolism - other enzymes	70	0	1	0.67745	0.16912	1	0.78302	0.13043
Amino sugar and nucleotide sugar metabolism	79	0	1	0.70431	0.15224	1	0.78302	0.025641
Tyrosine metabolism	88	0	1	0.72902	0.13726	1	0.78302	0.16092
Drug metabolism - cytochrome P450	98	0	1	0.79182	0.10137	1	0.79717	0.051546
Purine metabolism	166	1	1	0.79717	0.09845	1	0.79717	0.054545

### Sheet: DH_mRNA_metab_kegg_joint
Pathway	Total	Hits.cmpd	Hits.gene	Raw p	#NAME?	Holm adjust	FDR	Impact
Purine metabolism	166	2	0	0.02405	1.6189	0.8658	0.4914	0.14545
Porphyrin and chlorophyll metabolism	53	0	3	0.0273	1.5638	0.9555	0.4914	0.19231
Arginine biosynthesis	27	0	2	0.053443	1.2721	1	0.49637	0.19231
Glycerolipid metabolism	35	1	0	0.06146	1.2114	1	0.49637	0.11765
Fructose and mannose metabolism	40	1	0	0.076323	1.1173	1	0.49637	0.12821
Pentose phosphate pathway	47	1	0	0.08368	1.0774	1	0.49637	0.043478
Phosphatidylinositol signaling system	74	1	0	0.10546	0.97691	1	0.49637	0.027397
One carbon pool by folate	31	0	2	0.13466	0.87076	1	0.49637	0.26667
Tryptophan metabolism	84	1	0	0.15117	0.82053	1	0.49637	0.012048
Amino sugar and nucleotide sugar metabolism	79	1	2	0.16452	0.78378	1	0.49637	0.19231
Propanoate metabolism	48	0	2	0.16582	0.78036	1	0.49637	0.12766
Starch and sucrose metabolism	43	0	2	0.16582	0.78036	1	0.49637	0.16667
Lipoic acid metabolism	15	0	1	0.18952	0.72234	1	0.49637	0.42857
Glutathione metabolism	56	0	2	0.19815	0.70301	1	0.49637	0.090909
Taurine and hypotaurine metabolism	16	0	1	0.2136	0.6704	1	0.49637	0.26667
Glycerophospholipid metabolism	86	1	2	0.22061	0.65638	1	0.49637	0.24706
Pyrimidine metabolism	99	0	3	0.25748	0.58926	1	0.54525	0.14286
Glycine, serine and threonine metabolism	68	0	2	0.27601	0.55908	1	0.55202	0.1194
Drug metabolism - other enzymes	70	0	2	0.33193	0.47895	1	0.61958	0.043478
Pentose and glucuronate interconversions	32	0	1	0.34421	0.46318	1	0.61958	0.064516
Ether lipid metabolism	39	0	1	0.43685	0.35967	1	0.7156	0.052632
Drug metabolism - cytochrome P450	98	0	2	0.49083	0.30907	1	0.7156	0.030928
beta-Alanine metabolism	44	0	1	0.50176	0.2995	1	0.7156	0.046512
Pyruvate metabolism	45	0	1	0.50176	0.2995	1	0.7156	0.090909
Glyoxylate and dicarboxylate metabolism	56	0	1	0.51682	0.28666	1	0.7156	0.036364
Galactose metabolism	51	0	1	0.51682	0.28666	1	0.7156	0.08
Alanine, aspartate and glutamate metabolism	61	0	1	0.63405	0.19788	1	0.74729	0.066667
Folate biosynthesis	61	0	1	0.64524	0.19028	1	0.74729	0.066667
Glycolysis or Gluconeogenesis	61	0	1	0.6561	0.18303	1	0.74729	0.066667
Sphingolipid metabolism	58	0	1	0.67687	0.16949	1	0.74729	0.035088
Metabolism of xenobiotics by cytochrome P450	145	0	2	0.67944	0.16785	1	0.74729	0.19444
Cysteine and methionine metabolism	71	0	1	0.6868	0.16317	1	0.74729	0.028571
Fatty acid elongation	75	0	1	0.69643	0.15712	1	0.74729	0.040541
Arginine and proline metabolism	78	0	1	0.70577	0.15134	1	0.74729	0.025974
Arachidonic acid metabolism	81	0	1	0.7485	0.12581	1	0.76989	0.05
Fatty acid biosynthesis	129	0	1	0.92599	0.033394	1	0.92599	0.91406

### Sheet: DH_pro_metab_kegg_joint
Pathway	Total	Expected	Hits	Raw p	#NAME?	Holm adjust	FDR	Impact
Glycolysis or Gluconeogenesis	35	0.53493	1	0.42271	0.37396	1	1	0.2
Glycine, serine and threonine metabolism	35	0.53493	3	0.01394	1.8557	1	0.58549	0.089552
Valine, leucine and isoleucine degradation	50	0.76419	1	0.5469	0.26209	1	1	0.045977
Lysine degradation	24	0.36681	2	0.049425	1.306	1	1	0.25
Arginine and proline metabolism	40	0.61135	2	0.12153	0.9153	1	1	0.1039
Histidine metabolism	16	0.24454	1	0.22002	0.65754	1	1	0.064516
Tyrosine metabolism	46	0.70306	1	0.51646	0.28696	1	1	0.16092
Phenylalanine metabolism	11	0.16812	1	0.15664	0.8051	1	1	0.2
Tryptophan metabolism	43	0.65721	1	0.49241	0.30768	1	1	0.096386
N-Glycan biosynthesis	39	0.59607	1	0.4586	0.33857	1	1	0.026316
Various types of N-glycan biosynthesis	25	0.3821	1	0.32309	0.49067	1	1	0.28571
Glycerolipid metabolism	19	0.29039	1	0.25589	0.59194	1	1	0.17647
Glycerophospholipid metabolism	50	0.76419	1	0.5469	0.26209	1	1	0.094118
Ether lipid metabolism	19	0.29039	1	0.25589	0.59194	1	1	0.10526
Nicotinate and nicotinamide metabolism	27	0.41266	2	0.061233	1.213	1	1	0.19512
Porphyrin and chlorophyll metabolism	23	0.35153	1	0.30135	0.52093	1	1	0.038462
Nitrogen metabolism	4	0.061135	2	0.0012802	2.8927	0.10754	0.10754	0.22222
Drug metabolism - cytochrome P450	55	0.84061	1	0.58244	0.23475	1	1	0.051546
