## Supplementary Table 3 MGI annotation for "Multi-omics reveals lipid metabolism, mitochondrial and extracellular matrix dysregulation of diabetic cardiomyopathy in the human heart"

### Sheet: Sheet1
Gene	Model Allele Type	Cardiovascular system	Specific Mouse CV Phenotype	Other phenotypes of note
ACSL1	Transgenic (Inserted expressed sequence), conditional on Myh6 promoter	Yes	increased cardiac muscle triglyceride level abnormal myocardial fiber morphology heart left ventricle hypertrophy enlarged heart cardiac hypertrophy thick ventricular wall cardiac interstitial fibrosis abnormal cardiovascular system physiology decreased heart ventricle muscle contractility decreased left ventricle systolic pressure cardiomyopathy congestive heart failure
BNIP3L	Targeted (homozygous knock-out, non-conditional)	No	show a normal phenotype	abnormal mitophagy
BNIP3L	Targeted (Conditional ready, No functional change)	Yes	abnormal heart left ventricle morphology cardiac fibrosis increased cardiac muscle contractility abnormal response of heart to induced stress	abnormal response of heart to induced stress
FASN	Targeted (Conditional ready, No functional change)	None		decreased total body fat amount decreased total fat pad weight Targeted mutation of this locus has implicated its product in embryogenesis as all homozygotes and most heterozygotes die prior to birth
MMP2	Endonuclease-mediated (homozygous knock-out, non-conditional)	Yes	abnormal induced retina neovascularization abnormal angiogenesis decreased angiogenesis dilated heart left ventricle abnormal cardiovascular system physiology increased heart rate abnormal response to cardiac infarction abnormal vascular smooth muscle physiology	abnormal skin morphology
MMP9	Targeted (heterozygous and homozygous knock-out, non-conditional)	Yes	abnormal induced retina neovascularization abnormal angiogenesis abnormal physiological neovascularization increased angiogenesis thick interventricular septum increased heart left ventricle posterior wall thickness cardiac fibrosis increased susceptibility to dystrophic cardiac calcinosis decreased susceptibility to induced aneurysm formation decreased cardiac muscle contractility increased hear…	abnormal response to cardiac infarction decreased myocardial infarct size abnormal vascular wound healing increased circulating interferon-beta level increased circulating interferon-gamma level decreased circulating interleukin-10 level decreased histamine level increased prostaglandin level abnormal chemokine level morbidity/mortality decreased physiological sensitivity to xenobiotic decreased …
COL5A1	Targeted (heterozygous and homozygous knock-out, non-conditional)	Yes	abnormal blood vessel morphology abnormal aorta morphology	abnormal skin morphology abnormal cutaneous collagen fibril morphology abnormal dermal layer morphology thin dermal layer abnormal skin condition decreased skin tensile strength
COL5A2	Targeted (heterozygous and homozygous knock-out, non-conditional)	Yes	blood vessel congestion abnormal cardiovascular system	bnormal hypodermis morphology thick hypodermis abnormal cutaneous collagen fibril morphology thin dermal layer pallor spontaneous skin ulceration abnormal skin physiology decreased skin tensile strength
FBN1	Targeted (heterozygous and homozygous knock-out)	Yes	abnormal cardiovascular system morphology abnormal blood vessel morphology abnormal aorta morphology abnormal aorta wall morphology abnormal aorta tunica adventitia morphology abnormal aorta tunica intima morphology abnormal aorta tunica media morphology abnormal aorta elastic tissue morphology abnormal aorta elastic fiber morphology aortic elastic tissue lesions increased aorta wall thickness ao…	decreased subcutaneous adipose tissue amount abnormal skin morphology abnormal cutaneous collagen fibril morphology abnormal dermal layer morphology thick dermal layer abnormal skin turgor thick skin skin fibrosis abnormal skin tensile strength
STEAP3	Chemically induced (ENU)	Yes	enlarged heart	decreased circulating copper level increased liver copper level abnormal iron homeostasis increased liver iron level
STEAP3	Targeted (heterozygous and homozygous knock-out)	None		abnormal blood osmolality increased circulating glucose level impaired glucose tolerance
